# Single cell transcriptomics reveals distinct effector profiles of infiltrating T cells in lupus skin and kidney

**DOI:** 10.1101/2021.10.19.464575

**Authors:** Garrett S. Dunlap, Allison C. Billi, Feiyang Ma, Mitra P. Maz, Lam C. Tsoi, Rachael Wasikowski, Johann E. Gudjonsson, J. Michelle Kahlenberg, Deepak A. Rao

**Author notes:** These authors contributed equally to this work (J. Michelle Kahlenberg, Deepak A. Rao). <u>Corresponding Authors:</u> Deepak A. Rao, Hale Building for Transformative Medicine, Room 6002R, 60 Fenwood Road, Boston MA 02115, J. Michelle Kahlenberg, 5570A MSRB 2, 1150 West Medical Center Drive, Ann Arbor, MI 48109.

## Abstract

Cutaneous lupus is commonly present in patients with systemic lupus erythematosus (SLE) but can also exist as an isolated manifestation without further systemic involvement. T cells have been strongly suspected to contribute to the pathology of cutaneous lupus, yet our understanding of the T cell phenotypes and functions in the skin in lupus remains incomplete, and the extent to which lupus T cell infiltrates in skin resemble those in other tissue beds is unknown. Here, we present a detailed single-cell RNA sequencing profile of T and NK cell populations present within lesional and non-lesional skin biopsies of patients with cutaneous lupus. We identified multiple lymphocyte clusters, including both CD4 and CD8 T cells, NK cells, regulatory T cells, and a population of strongly interferon-responding cells that was present in patients with cutaneous lupus but absent in healthy donors. T cells across clusters from both lesional and non-lesional skin biopsies expressed elevated levels of interferon simulated genes (ISGs); however, compared to T cells from control skin, T cells from cutaneous lupus lesions did not show elevated expression profiles of activation, cytotoxicity, or exhaustion. Integrated analyses comparing skin T/NK cells to lupus nephritis kidney T/NK cells indicated that skin lymphocytes appeared less activated and lacked the expanded cytotoxic populations prominent in lupus nephritis. An integrated comparison of skin T cells from lupus and systemic sclerosis revealed similar activation profiles but an elevated ISG signature specific to cells from lupus skin biopsies. Overall, these data represent the first detailed transcriptomic analysis of the of T and NK cells in cutaneous lupus at the single cell level and have enabled a cross-tissue comparison that highlighted the stark differences in composition and activation of T/NK cells in distinct tissues in lupus.
