## Supplementary Table 1 for "Single cell transcriptomics reveals distinct effector profiles of infiltrating T cells in lupus skin and kidney"

### Sheet: Sheet1
Patient	Age	Sex	Active cutaneous manifestations	All current and prior disease manifestations	SELENA-SLEDAI	Years Since Diagnosis	dsDNA titer (IU/mL)	C3 (mg/dL)	C4 (mg/dL)	Medications taken at time of biopsy	Medications taken previously
CL1	65	F	Photosensitive skin rash	Photosensitive skin rash, oral ulcers, Raynaud's phenomenon, antiphospholipid syndrome	8	1	31	162	39	Hydroxychloroquine
CL2	48	F	Skin rash (SCLE)	Photosensitive skin rash, Raynaud's phenomenon, arthritis	6	4	<12.3	126	22	Hydroxychloroquine, Quinacrine, Tofacitinib, Cyclophosphamide	Belimumab, Mycophenolate mofetil
CL3	64	M	Skin rash (SCLE)	Skin rash	2	3	<12.3	161	26	Quinacrine, Prednisone	Hydroxychloroquine, Mycophenolate mofetil, Tofacitinib
CL4	60	F	Skin rash (DLE)	Photosensitive skin rash, oral ulcers	2	5	<12.3	145	31	None	Hydroxychloroquine, Methotrexate, Mycophenolate mofetil, Belimumab, Dapsone, Prednisone
CL5	48	F	Skin rash (SCLE)	Skin rash, arthritis, class V nephritis, serositis, sicca symptoms	11	30	71	54	6	Azathioprine, Hydroxychloroquine	Mycophenolate, Azathioprine, Cyclophosphamide, Prednisone
CL6	42	F	Skin rash (DLE)	Skin rash, retinal vasculitis, thrombotic vasculopathy, arthritis, immune thrombocytopenia	8	15	342	99	14	Tacrolimus, Prednisone	Methotrexate, Mycophenolate mofetil, Belimumab, Cyclophosphamide, Rituximab
CL7	42	F	Skin rash (DLE)	Skin rash, cerebritis, class IV nephritis, vasculitis, oral ulcers, antiphospholipid syndrome	5	20	53	127	27	Mycophenolate mofetil, Belimumab, Prednisone, Aspirin, Tacrolimus	Cyclophosphamide, Hydroxychloroquine
