## Supplementary Table 3 for "Single cell transcriptomics reveals distinct effector profiles of infiltrating T cells in lupus skin and kidney"

### Sheet: ISG Signature
Gene			Comments
BATF2			This list is a union of modules M1.2, M3.4 and M5.12, Chiche et al., Arthritis Rheumatol. 2014;66(6):1583-95.
IFI44L
XAF1
OASL
IFI44
OAS2
TRIM6
HES4
OTOF
IFI44L
DDX60
IFITM3
IFIT3
CXCL10
SERPING1
SPATS2L
RSAD2
LY6E
OAS1
IFIT1
IFIT3
OAS3
OAS1
OASL
CMPK2
HERC5
OAS1
MX1
2021-09-04
HERC6
IFITM1
TRIM5
EIF2AK2
AIM2
MT1A
MOV10
CCL8
HELZ2
ZBP1
WARS
LAP3
TNFSF10
GBP1
STAT1
FBXO6
PARP10
OAS2
TRIM22
PARP10
GBP3
ZNF684
CARD17
GALM
DHX58
CEACAM1
UBE2L6
CEACAM1
APOL6
SOCS1
DDX58
UBE2L6
TNFAIP6
IDO1
GBP6
STAT2
TIMM10
STAT1
PARP12
PARP9
GBP1
GBP4
IFIH1
IRF7
PARP14
IFIT2
IFI35
STAT1
IFIT5
ZNFX1
PHF11
ACTA2
SP140
ABCA1
TCN2
ZC3HAV1
HSH2D
GBP2
TRIM5
RHBDF2
TMEM140
ADAR
BTN3A1
LGALS9
NBN
TYMP
SRBD1
NCOA7
UNC93B1
SP100
DHRS9
TRANK1
TRIM5
NT5C3A
ASPRV1
IRF9
REC8
RNF213
ISG20
DYNLT1
TRIM56
SP140
TRIM38
PSMB9
CPT1B
BST2
NMI
RBCK1
TRAFD1
TRIM21
CARD16
CHMP5
TAP2
SP110
GADD45B
TAP1

### Sheet: Activation Signature
Gene			Comments
ABL1			GOBP_T_CELL_ACTIVATION (GO:0042110)
ADA
ADAM17
ADAM8
AGER
AIF1
AIRE
AKT1
ANXA1
AP3B1
AP3D1
APBB1IP
ARG1
ARG2
ATG5
ATP7A
AZI2
B2M
BAD
BATF
BAX
BCL10
BCL11B
BCL2
BCL3
BCL6
BMP4
BTLA
BTN2A2
BTN3A1
CAMK4
CARD11
CASP3
CASP8
CAV1
CBFB
CBLB
CCDC88B
CCL19
CCL2
CCL21
CCL5
CCND3
CCR2
CCR6
CCR7
CCR9
CD151
CD160
CD1C
CD1D
CD2
CD209
CD24
CD27
CD274
CD276
CD28
CD300A
CD3D
CD3E
CD3G
CD4
CD40LG
CD44
CD46
CD47
CD5
CD55
CD6
CD7
CD70
CD74
CD80
CD81
CD83
CD86
CD8A
CD8B
CDC42
CDH26
CEACAM1
CEBPB
CGAS
CHD7
CLC
CLEC4A
CLEC4G
CLEC7A
CLECL1
CLPTM1
CORO1A
CR1
CRTAM
CSK
CTLA4
CTPS1
CTSL
CXADR
CYP26B1
CYRIB
DDOST
DLG1
DLG5
DLL4
DNAJA3
DOCK2
DOCK8
DPP4
DROSHA
DTX1
DUSP10
DUSP3
EBI3
EFNB1
EFNB3
EGR1
EGR3
EIF2AK4
ELF4
ENTPD7
EOMES
EPO
ERBB2
F2RL1
FADD
FANCA
FANCD2
FCER1G
FCGR2B
FGL1
FGL2
FKBP1A
FKBP1B
FLOT2
FOXJ1
FOXN1
FOXP1
FOXP3
FUT7
FYN
FZD5
FZD7
GATA3
GBA
GLI2
GLI3
GLMN
GNRH1
GPAM
GPNMB
GPR183
GPR89A
GPR89B
GRAP2
GRB2
GSN
HAVCR2
HES1
HFE
HHLA2
HLA-A
HLA-DMB
HLA-DOA
HLA-DPA1
HLA-DPB1
HLA-DRA
HLA-DRB1
HLA-DRB3
HLA-E
HLA-G
HLX
HMGB1
HSPD1
HSPH1
ICAM1
ICOS
ICOSLG
IDO1
IFNA1
IFNA10
IFNA13
IFNA14
IFNA16
IFNA17
IFNA2
IFNA21
IFNA4
IFNA5
IFNA6
IFNA7
IFNA8
IFNB1
IFNE
IFNG
IFNK
IFNL1
IFNW1
IGF1
IGF2
IGFBP2
IHH
IL10
IL12A
IL12B
IL12RB1
IL15
IL18
IL18R1
IL1A
IL1B
IL1RL2
IL2
IL20RB
IL21
IL23A
IL23R
IL27
IL27RA
IL2RA
IL36B
IL4
IL4R
IL6
IL6R
IL6ST
IL7
IL7R
INS
IRF1
IRF4
ITGAL
ITK
ITPKB
JAG2
JAK3
JAML
JMJD6
KAT2A
KIF13B
KIT
KLRC1
KLRC4-KLRK1
KLRK1
LAG3
LAPTM5
LAT
LAX1
LCK
LCP1
LEF1
LEP
LEPR
LFNG
LGALS1
LGALS3
LGALS7B
LGALS9
LGALS9B
LGALS9C
LIG4
LILRB1
LILRB2
LILRB4
LMBR1L
LMO1
LOXL3
LRRC32
LY9
LYN
MAD1L1
MAFB
MALT1
MAP3K8
MAPK8IP1
MARCHF7
MDK
METTL3
MICA
MICB
MIR181C
MIR21
MIR27A
MIR30B
MR1
MSN
MTOR
MYB
MYH9
NCAPH2
NCK1
NCK2
NCKAP1L
NCSTN
NDFIP1
NFATC2
NFKBID
NFKBIZ
NHEJ1
NKAP
NKX2-3
NLRC3
NLRP3
NOD2
NRARP
PAG1
PAK1
PAK2
PAK3
PATZ1
PAWR
PAX1
PCK1
PDCD1
PDCD1LG2
PDPK1
PELI1
PIK3CA
PIK3CD
PIK3CG
PIK3R1
PIK3R6
PKNOX1
PLA2G2D
PLA2G2F
PNP
PPP3CA
PPP3CB
PRDM1
PRDX2
PRELID1
PREX1
PRKAR1A
PRKCQ
PRKCZ
PRKDC
PRNP
PRR7
PSEN1
PSMB10
PSMB11
PTGER4
PTPN11
PTPN2
PTPN22
PTPN6
PTPRC
PYCARD
RAB27A
RAB29
RABL3
RAC1
RAC2
RAG1
RAG2
RARA
RASAL3
RASGRP1
RC3H1
RC3H2
RELB
RHOH
RIPK2
RIPK3
RIPOR2
RORA
RORC
RPL22
RPS3
RPS6
RSAD2
RUNX1
RUNX3
SART1
SASH3
SCGB1A1
SCRIB
SDC4
SELENOK
SEMA4A
SFTPD
SH3RF1
SHH
SIRPA
SIRPB1
SIRPG
SIT1
SLA2
SLAMF6
SLC11A1
SLC46A2
SLC7A1
SMAD3
SMAD7
SOCS1
SOCS5
SOCS6
SOD1
SOS1
SOS2
SOX12
SOX13
SOX4
SP3
SPINK5
SPN
SPTA1
SRC
SRF
STAT3
STAT5B
STK11
STOML2
SYK
TARM1
TBX21
TCF7
TCIRG1
TESPA1
TFRC
TGFBR2
THEMIS
THY1
TIGIT
TMEM131L
TMEM98
TMIGD2
TNFAIP8L2
TNFRSF13C
TNFRSF14
TNFRSF18
TNFRSF1B
TNFRSF21
TNFRSF4
TNFSF11
TNFSF13B
TNFSF14
TNFSF18
TNFSF4
TNFSF8
TNFSF9
TOX
TP53
TRAF6
TREML2
TREX1
TSC1
TWSG1
VAV1
VCAM1
VNN1
VSIG4
VSIR
VTCN1
WAS
WDFY4
WNT1
WNT4
XBP1
XCL1
YES1
ZAP70
ZBTB1
ZBTB16
ZBTB7B
ZC3H12A
ZC3H8
ZFP36L1
ZFP36L2
ZFPM1
ZMIZ1
ZNF683
ZP3
ZP4

### Sheet: Cytotoxicity Signature
Gene			Comments
AGER			GOBP_T_CELL_MEDIATED_CYTOTOXICITY (GO:0001913)
AZGP1
B2M
CD1A
CD1B
CD1C
CD1D
CD1E
CEACAM1
CTSC
CTSH
CYRIB
EMP2
FADD
FCGR2B
GZMM
HLA-A
HLA-B
HLA-DRA
HLA-DRB1
HLA-E
HLA-F
HLA-G
HLA-H
HPRT1
IL12A
IL12B
IL12RB1
IL23A
IL23R
IL7R
KLRC1
KLRD1
LILRB1
MICA
MR1
NECTIN2
PPP3CB
PRF1
PTPRC
PVR
RAB27A
RIPK3
SLC22A13
STX7
XCL1

### Sheet: Exhaustion Signature
Gene			Comments
ACADVL			GSE9650_NAIVE_VS_EXHAUSTED_CD8_TCELL_DN
ACSL1
ADA
ADAM7
AFP
AGAP1
AHNAK
ANXA3
AOPEP
ARG1
ATF6
ATP5MF
AUH
BAAT
BCL2A1
BHLHE40
BNIP2
BOP1
BRS3
CANX
CCDC47
CCDC93
CCL5
CCN3
CCR5
CCRL2
CD244
CELF4
CFH
CHL1
CISH
CIT
CIZ1
CKMT2
CLCA1
CLDN11
CLIC4
COCH
COL19A1
COPRS
CORO2B
CPA3
CRISP2
CRYBB2
CRYZ
CSF1
CSRP1
CTLA4
CTSE
CXCR3
CYP2A6
DMAP1
DOCK7
DPP7
DPT
DPY30
DUSP8
EEA1
EFHD2
EFNB3
EIF2AK2
ENTPD7
EOMES
EPCAM
EPHB6
ETV1
F2R
F2RL1
FAM207A
FASLG
FHL1
FJX1
FRMD5
GDAP1
GDNF
GEM
GJA1
GNPTAB
GPM6B
GSTM1
GSTM3
GTF3C4
GZMB
H1-4
H1-5
H2BC5
H3C7
HASPIN
HCFC1R1
HCN1
HINFP
HMGA2
HMX3
HOXC6
HOXD10
HTR2C
ID2
IFNG
IKZF4
IL10RA
IL1A
IMMT
KCNAB1
KCTD9
KHK
KLRK1
KRT27
LAMC1
LCN2
LITAF
LPP-AS2
LRP10
MAP2
MITF
MMP14
MOCOS
MRPL17
MRPL48
MRPS18A
MRPS2
MRPS36
MYCL
MYH4
MYO1F
MYO6
MYRF
NDUFA13
NELFE
NQO1
OSBPL9
PARP1
PAWR
PBDC1
PCLO
PERP
PHF7
PHLDB2
PLSCR1
POLD2
POLR2C
PRDM1
PRRC1
PRXL2A
PTPN12
PTPRJ
RAB33B
RASGRF2
RBM15
RELN
RGS16
RHAG
RNF123
RPA2
RPS14
S100A13
SASH1
SCAND1
SCN7A
SCRG1
SEC14L1
SERPINB2
SERPINH1
SHMT2
SLC4A7
SMIM4
SNRNP27
SPOCK2
ST6GALNAC2
STRA6
STX3
SUB1
SYPL1
SYT1
TBX15
TCTA
TERF1
TGM2
TJP1
TLN1
TLR7
TM4SF1
TMEM150A
TMEM266
TNFRSF1A
TNFRSF9
TNFSF10
TNKS1BP1
TNNI1
TPK1
TRPC1
TRPC6
TUG1
VAMP5
VAMP7
VMP1
XCR1
YAP1
ZNF35
ZNF436
ZNF821
